# GlyLES: Grammar-based Parsing of Glycans from IUPAC-condensed to SMILES

**DOI:** 10.1101/2022.11.10.515921

**Authors:** Roman Joeres, Daniel Bojar, Olga V. Kalinina

## Abstract

Glycans are important polysaccharides on cellular surfaces that are bound to glycoproteins and glycolipids. These are one of the most common post-translational modifications of proteins in eukaryotic cells. They play important roles in protein folding, cell-cell interactions, and other extracellular processes. Changes in glycan structures may influence the course of different diseases, such as infections or cancer.

Glycans are commonly represented using the IUPAC-condensed notation. IUPAC-condensed is a textual representation of the Symbol Nomenclature for Glycans (SNFG) that assigns a colored, geometrical shape to the main monosaccharides. These symbols are then connected in tree-like structures, visualizing the glycan structure on a polymeric level. Yet for a representation on the atomic level, notations such as SMILES should be used. To our knowledge, there is no easy-to-use, general, open-source, and offline tool to convert the IUPAC-condensed notation to SMILES. Here, we present the open-access Python package GlyLES for the generalizable generation of SMILES representations out of IUPAC-condensed representations. GlyLES uses a grammar to read in the monomer tree from the IUPAC-condensed notation. From this tree, the tool can compute atomic structures of each monomer based on their IUPAC-condensed descriptions. In the last step, it merges all monomers into the atomic structure of a glycan in the SMILES notation.

GlyLES is the first package that allows conversion between IUPAC-condensed notations of glycans and SMILES strings. This may have multiple applications, including straightforward visualization, substructure search, molecular modelling and docking, and a new featurization strategy for machine-learning algorithms. GlyLES is available at https://github.com/kalininalab/GlyLES.
