## Supplementary Table S1 for "GlyLES: Grammar-based Parsing of Glycans from IUPAC-condensed to SMILES"

Name	Configuration	Lactole	Enantiomer	SMILES
Abe	not determined	Furanose	D-form	C[C@@H](O)[C@H]1C[C@@H](O)C(O)O1
Abe	not determined	Pyranose	D-form	C[C@H]1OC(O)[C@H](O)C[C@H]1O
Abe	alpha	Furanose	D-form	C[C@@H](O)[C@H]1C[C@@H](O)[C@H](O)O1
Abe	alpha	Pyranose	D-form	C[C@H]1O[C@H](O)[C@H](O)C[C@H]1O
Abe	beta	Furanose	D-form	C[C@@H](O)[C@H]1C[C@@H](O)[C@@H](O)O1
Abe	beta	Pyranose	D-form	C[C@H]1O[C@@H](O)[C@H](O)C[C@H]1O
Ace	not determined	Furanose	L-form	C[C@@H]1OC(O)[C@@H](O)[C@@]1(O)C(=O)O
Ace	alpha	Furanose	L-form	C[C@@H]1O[C@@H](O)[C@@H](O)[C@@]1(O)C(=O)O
Ace	beta	Furanose	L-form	C[C@@H]1O[C@H](O)[C@@H](O)[C@@]1(O)C(=O)O
Aci	not determined	Pyranose	D-form	C[C@H](O)[C@H](N)[C@@H]1OC(O)(C(=O)O)C[C@H](O)[C@H]1N
Aci	alpha	Pyranose	D-form	C[C@H](O)[C@H](N)[C@@H]1O[C@@](O)(C(=O)O)C[C@H](O)[C@H]1N
Aci	beta	Pyranose	D-form	C[C@@H]([C@@H]([C@H]1[C@@H]([C@H](C[C@](O1)(C(=O)O)O)O)N)N)O
Aco	not determined	Pyranose	D-form	CO[C@@H]1[C@@H](O)[C@H](C)OC(O)[C@@H]1O
Aco	alpha	Pyranose	D-form	CO[C@@H]1[C@@H](O)[C@H](C)O[C@@H](O)[C@@H]1O
Aco	beta	Pyranose	D-form	CO[C@@H]1[C@@H](O)[C@H](C)O[C@H](O)[C@@H]1O
All	not determined	Furanose	D-form	C([C@H]([C@@H]1[C@H]([C@H](C(O1)O)O)O)O)O
All	not determined	Pyranose	D-form	OC[C@H]1OC(O)[C@H](O)[C@H](O)[C@@H]1O
All	alpha	Furanose	D-form	OC[C@@H](O)[C@H]1O[C@H](O)[C@H](O)[C@@H]1O
All	alpha	Pyranose	D-form	OC[C@H]1O[C@H](O)[C@H](O)[C@H](O)[C@@H]1O
All	beta	Furanose	D-form	OC[C@@H](O)[C@H]1O[C@@H](O)[C@H](O)[C@@H]1O
All	beta	Pyranose	D-form	OC[C@H]1O[C@@H](O)[C@H](O)[C@H](O)[C@@H]1O
Allitol	not determined	Open-form	D-form	OC[C@H](O)[C@H](O)[C@H](O)[C@H](O)CO
Alt	not determined	Furanose	L-form	OC[C@H](O)[C@@H]1OC(O)[C@H](O)[C@H]1O
Alt	not determined	Pyranose	L-form	OC[C@@H]1OC(O)[C@H](O)[C@@H](O)[C@H]1O
Alt	alpha	Furanose	L-form	OC[C@H](O)[C@@H]1O[C@@H](O)[C@H](O)[C@H]1O
Alt	alpha	Pyranose	L-form	OC[C@@H]1O[C@@H](O)[C@H](O)[C@@H](O)[C@H]1O
Alt	beta	Furanose	L-form	OC[C@H](O)[C@@H]1O[C@H](O)[C@H](O)[C@H]1O
Alt	beta	Pyranose	L-form	OC[C@@H]1O[C@H](O)[C@H](O)[C@@H](O)[C@H]1O
Altritol	not determined	Open-form	L-form	OC[C@H](O)[C@@H](O)[C@@H](O)[C@@H](O)CO
Api	not determined	Furanose	L-form	OC[C@@]1(O)COC(O)[C@@H]1O
Api	not determined	Pyranose	L-form	OC[C@@]1(O)COC(O)[C@@H]1O
Api	alpha	Furanose	L-form	OC[C@@]1(O)CO[C@@H](O)[C@@H]1O
Api	alpha	Pyranose	L-form	OC[C@@]1(O)CO[C@@H](O)[C@@H]1O
Api	beta	Furanose	L-form	OC[C@@]1(O)CO[C@H](O)[C@@H]1O
Api	beta	Pyranose	L-form	OC[C@@]1(O)CO[C@H](O)[C@@H]1O
Apiol	not determined	Open-form	L-form	OC[C@@H](O)C(O)(CO)CO
Ara	not determined	Furanose	L-form	C([C@H]1[C@@H]([C@H](C(O1)O)O)O)O
Ara	not determined	Pyranose	L-form	O[C@H]1COC(O)[C@H](O)[C@H]1O
Ara	alpha	Furanose	L-form	OC[C@@H]1O[C@@H](O)[C@H](O)[C@H]1O
Ara	alpha	Pyranose	L-form	O[C@H]1CO[C@@H](O)[C@H](O)[C@H]1O
Ara	beta	Furanose	L-form	OC[C@@H]1O[C@H](O)[C@H](O)[C@H]1O
Ara	beta	Pyranose	L-form	O[C@H]1CO[C@H](O)[C@H](O)[C@H]1O
Arabinitol	not determined	Open-form	L-form	OC[C@H](O)[C@@H](O)[C@@H](O)CO
Asc	not determined	Pyranose	L-form	C[C@@H]1OC(O)[C@H](O)C[C@H]1O
Asc	alpha	Pyranose	L-form	C[C@@H]1O[C@@H](O)[C@H](O)C[C@H]1O
Asc	beta	Pyranose	L-form	C[C@@H]1O[C@H](O)[C@H](O)C[C@H]1O
Bac	not determined	Pyranose	D-form	C[C@H]1OC(O)[C@H](N)[C@@H](O)[C@@H]1N
Bac	alpha	Pyranose	D-form	C[C@H]1O[C@H](O)[C@H](N)[C@@H](O)[C@@H]1N
Bac	beta	Pyranose	D-form	C[C@H]1O[C@@H](O)[C@H](N)[C@@H](O)[C@@H]1N
Col	not determined	Pyranose	L-form	C[C@@H]1OC(O)[C@@H](O)C[C@@H]1O
Col	alpha	Pyranose	L-form	C[C@@H]1O[C@@H](O)[C@@H](O)C[C@@H]1O
Col	beta	Pyranose	L-form	C[C@@H]1O[C@H](O)[C@@H](O)C[C@@H]1O
Dha	not determined	Furanose	D-form	O=C(O)[C@@H](O)[C@@H]1OC(O)(C(=O)O)C[C@H]1O
Dha	not determined	Pyranose	D-form	O=C(O)[C@H]1OC(O)(C(=O)O)C[C@@H](O)[C@H]1O
Dha	alpha	Furanose	D-form	O=C(O)[C@@H](O)[C@@H]1O[C@@](O)(C(=O)O)C[C@H]1O
Dha	alpha	Pyranose	D-form	O=C(O)[C@H]1O[C@@](O)(C(=O)O)C[C@@H](O)[C@H]1O
Dha	beta	Furanose	D-form	O=C(O)[C@@H](O)[C@@H]1O[C@](O)(C(=O)O)C[C@H]1O
Dha	beta	Pyranose	D-form	O=C(O)[C@H]1O[C@](O)(C(=O)O)C[C@@H](O)[C@H]1O
Dig	not determined	Pyranose	D-form	C[C@H]1OC(O)C[C@H](O)[C@@H]1O
Dig	alpha	Pyranose	D-form	C[C@H]1O[C@H](O)C[C@H](O)[C@@H]1O
Dig	beta	Pyranose	D-form	C[C@H]1O[C@@H](O)C[C@H](O)[C@@H]1O
Erwiniose	not determined	Pyranose	D-form	C[C@@H](O)C[C@H](O)[C@@]1(O)C[C@@H](O)C(O)O[C@@H]1C
Erwiniose	alpha	Pyranose	D-form	C[C@@H](O)C[C@H](O)[C@@]1(O)C[C@@H](O)[C@@H](O)O[C@@H]1C
Erwiniose	beta	Pyranose	D-form	C[C@@H](O)C[C@H](O)[C@@]1(O)C[C@@H](O)[C@H](O)O[C@@H]1C
Ery	not determined	Furanose	D-form	O[C@@H]1COC(O)[C@@H]1O
Ery	alpha	Furanose	D-form	O[C@@H]1CO[C@H](O)[C@@H]1O
Ery	beta	Furanose	D-form	O[C@@H]1CO[C@@H](O)[C@@H]1O
Erythriol	not determined	Open-form	D-form	C(O)[C@H](O)[C@H](O)CO
Fru	not determined	Furanose	D-form	OC[C@H]1OC(O)(CO)[C@@H](O)[C@@H]1O
Fru	not determined	Pyranose	D-form	OCC1(O)OC[C@@H](O)[C@@H](O)[C@@H]1O
Fru	alpha	Furanose	D-form	OC[C@H]1O[C@@](O)(CO)[C@@H](O)[C@@H]1O
Fru	alpha	Pyranose	D-form	OC[C@]1(O)OC[C@@H](O)[C@@H](O)[C@@H]1O
Fru	beta	Furanose	D-form	OC[C@H]1O[C@](O)(CO)[C@@H](O)[C@@H]1O
Fru	beta	Pyranose	D-form	OC[C@@]1(O)OC[C@@H](O)[C@@H](O)[C@@H]1O
Fuc	not determined	Furanose	L-form	C[C@H](O)[C@H]1OC(O)[C@@H](O)[C@@H]1O
Fuc	not determined	Pyranose	L-form	C[C@@H]1OC(O)[C@@H](O)[C@H](O)[C@@H]1O
Fuc	alpha	Furanose	L-form	C[C@H](O)[C@H]1O[C@@H](O)[C@@H](O)[C@@H]1O
Fuc	alpha	Pyranose	L-form	C[C@@H]1O[C@@H](O)[C@@H](O)[C@H](O)[C@@H]1O
Fuc	beta	Furanose	L-form	C[C@H](O)[C@H]1O[C@H](O)[C@@H](O)[C@@H]1O
Fuc	beta	Pyranose	L-form	C[C@@H]1O[C@H](O)[C@@H](O)[C@H](O)[C@@H]1O
Fucitol	not determined	Open-form	L-form	OC[C@@H](O)[C@H](O)[C@H](O)[C@@H](O)C
Fus	not determined	Pyranose	L-form	C[C@H](O)[C@H](O)[C@@H]1OC(O)(C(=O)O)C[C@@H](O)[C@@H]1N
Fus	alpha	Pyranose	L-form	C[C@H](O)[C@H](O)[C@@H]1O[C@@](O)(C(=O)O)C[C@@H](O)[C@@H]1N
Fus	beta	Pyranose	L-form	C[C@H](O)[C@H](O)[C@@H]1O[C@](O)(C(=O)O)C[C@@H](O)[C@@H]1N
Gal	not determined	Furanose	D-form	C([C@H]([C@H]1[C@@H]([C@H](C(O1)O)O)O)O)O
Gal	not determined	Pyranose	D-form	OC[C@H]1OC(O)[C@H](O)[C@@H](O)[C@H]1O
Gal	alpha	Furanose	D-form	OC[C@@H](O)[C@@H]1O[C@H](O)[C@H](O)[C@H]1O
Gal	alpha	Pyranose	D-form	OC[C@H]1O[C@H](O)[C@H](O)[C@@H](O)[C@H]1O
Gal	beta	Furanose	D-form	OC[C@@H](O)[C@@H]1O[C@@H](O)[C@H](O)[C@H]1O
Gal	beta	Pyranose	D-form	OC[C@H]1O[C@@H](O)[C@H](O)[C@@H](O)[C@H]1O
Galactitol	not determined	Open-form	D-form	OC[C@H](O)[C@@H](O)[C@@H](O)[C@H](O)CO
Glc	not determined	Furanose	D-form	C([C@H]([C@@H]1[C@@H]([C@H](C(O1)O)O)O)O)O
Glc	not determined	Pyranose	D-form	OC[C@H]1OC(O)[C@H](O)[C@@H](O)[C@@H]1O
Glc	alpha	Furanose	D-form	OC[C@@H](O)[C@H]1O[C@H](O)[C@H](O)[C@H]1O
Glc	alpha	Pyranose	D-form	OC[C@H]1O[C@H](O)[C@H](O)[C@@H](O)[C@@H]1O
Glc	beta	Furanose	D-form	OC[C@@H](O)[C@H]1O[C@@H](O)[C@H](O)[C@H]1O
Glc	beta	Pyranose	D-form	OC[C@H]1O[C@@H](O)[C@H](O)[C@@H](O)[C@@H]1O
Glucitol	not determined	Open-form	D-form	OC[C@H](O)[C@@H](O)[C@H](O)[C@H](O)CO
Gul	not determined	Furanose	D-form	C([C@H]([C@H]1[C@H]([C@H](C(O1)O)O)O)O)O
Gul	not determined	Pyranose	D-form	OC[C@H]1OC(O)[C@H](O)[C@H](O)[C@H]1O
Gul	alpha	Furanose	D-form	OC[C@@H](O)[C@@H]1O[C@H](O)[C@H](O)[C@@H]1O
Gul	alpha	Pyranose	D-form	OC[C@H]1O[C@H](O)[C@H](O)[C@H](O)[C@H]1O
Gul	beta	Furanose	D-form	OC[C@@H](O)[C@@H]1O[C@@H](O)[C@H](O)[C@@H]1O
Gul	beta	Pyranose	D-form	OC[C@H]1O[C@@H](O)[C@H](O)[C@H](O)[C@H]1O
Gulitol	not determined	Open-form	D-form	OC[C@H](O)[C@H](O)[C@@H](O)[C@H](O)CO
Hep	not determined	Furanose	not determined	OCC(O)C(O)C1OC(O)C(O)C1O
Hep	not determined	Pyranose	not determined	OCC(O)C1OC(O)C(O)C(O)C1O
Hep	alpha	Furanose	not determined	OCC(O)C(O)C1O[C@H](O)C(O)C1O
Hep	alpha	Pyranose	not determined	OCC(O)C1O[C@H](O)C(O)C(O)C1O
Hep	beta	Furanose	not determined	OCC(O)C(O)C1O[C@@H](O)C(O)C1O
Hep	beta	Pyranose	not determined	OCC(O)C1O[C@@H](O)C(O)C(O)C1O
Hept-ol	not determined	Open-form	D-form	OCC(O)C(O)C(O)C(O)C(O)CO
Hex	not determined	Furanose	not determined	C(C(C1C(C(C(O1)O)O)O)O)O
Hex	not determined	Pyranose	not determined	C(C1C(C(C(C(O1)O)O)O)O)O
Hex	alpha	Furanose	not determined	OCC(O)C1O[C@H](O)C(O)C1O
Hex	alpha	Pyranose	not determined	OCC1O[C@H](O)C(O)C(O)C1O
Hex	beta	Furanose	not determined	OCC(O)C1O[C@@H](O)C(O)C1O
Hex	beta	Pyranose	not determined	OCC1O[C@@H](O)C(O)C(O)C1O
Hex-ol	not determined	Open-form	D-form	OCC(O)C(O)C(O)C(O)CO
Iditol	not determined	Open-form	D-form	OC[C@H](O)[C@@H](O)[C@H](O)[C@@H](O)CO
Ido	not determined	Furanose	L-form	OC[C@H](O)[C@H]1OC(O)[C@H](O)[C@H]1O
Ido	not determined	Pyranose	L-form	OC[C@@H]1OC(O)[C@H](O)[C@@H](O)[C@@H]1O
Ido	alpha	Furanose	L-form	OC[C@H](O)[C@H]1O[C@@H](O)[C@H](O)[C@H]1O
Ido	alpha	Pyranose	L-form	OC[C@@H]1O[C@@H](O)[C@H](O)[C@@H](O)[C@@H]1O
Ido	beta	Furanose	L-form	OC[C@H](O)[C@H]1O[C@H](O)[C@H](O)[C@H]1O
Ido	beta	Pyranose	L-form	OC[C@@H]1O[C@H](O)[C@H](O)[C@@H](O)[C@@H]1O
Inositol	not determined	Pyranose	D-form	[C@H]1(O)[C@@H](O)[C@@H](O)[C@H](O)[C@@H](O)[C@H](O)1
Kdn	not determined	Furanose	D-form	O=C(O)C1(O)C[C@H](O)[C@H]([C@@H](O)[C@H](O)[C@H](O)CO)O1
Kdn	not determined	Pyranose	D-form	C1[C@@H]([C@H]([C@@H](OC1(C(=O)O)O)[C@@H]([C@@H](CO)O)O)O)O
Kdn	alpha	Furanose	D-form	O=C(O)[C@@]1(O)C[C@H](O)[C@H]([C@@H](O)[C@H](O)[C@H](O)CO)O1
Kdn	alpha	Pyranose	D-form	O=C(O)[C@@]1(O)C[C@H](O)[C@@H](O)[C@H]([C@H](O)[C@H](O)CO)O1
Kdn	beta	Furanose	D-form	O=C(O)[C@]1(O)C[C@H](O)[C@H]([C@@H](O)[C@H](O)[C@H](O)CO)O1
Kdn	beta	Pyranose	D-form	O=C(O)[C@]1(O)C[C@H](O)[C@@H](O)[C@H]([C@H](O)[C@H](O)CO)O1
Kdo	not determined	Furanose	D-form	O=C(O)C1(O)C[C@@H](O)[C@H]([C@H](O)[C@H](O)CO)O1
Kdo	not determined	Pyranose	D-form	O=C(O)C1(O)C[C@@H](O)[C@@H](O)[C@@H]([C@H](O)CO)O1
Kdo	alpha	Furanose	D-form	O=C(O)[C@@]1(O)C[C@@H](O)[C@H]([C@H](O)[C@H](O)CO)O1
Kdo	alpha	Pyranose	D-form	O=C(O)[C@@]1(O)C[C@@H](O)[C@@H](O)[C@@H]([C@H](O)CO)O1
Kdo	beta	Furanose	D-form	O=C(O)[C@]1(O)C[C@@H](O)[C@H]([C@H](O)[C@H](O)CO)O1
Kdo	beta	Pyranose	D-form	O=C(O)[C@]1(O)C[C@@H](O)[C@@H](O)[C@@H]([C@H](O)CO)O1
Kdo alditol	not determined	Open-form	D-form	OC(=O)C(O)C[C@@H](O)[C@@H](O)[C@H](O)[C@H](O)CO
Ko	not determined	Furanose	D-form	O=C(O)C1(O)O[C@@H]([C@H](O)[C@H](O)CO)[C@H](O)[C@@H]1O
Ko	not determined	Pyranose	D-form	O=C(O)C1(O)O[C@H]([C@H](O)CO)[C@H](O)[C@H](O)[C@@H]1O
Ko	alpha	Furanose	D-form	O=C(O)[C@@]1(O)O[C@@H]([C@H](O)[C@H](O)CO)[C@H](O)[C@@H]1O
Ko	alpha	Pyranose	D-form	O=C(O)[C@]1(O)O[C@H]([C@H](O)CO)[C@H](O)[C@H](O)[C@@H]1O
Ko	beta	Furanose	D-form	O=C(O)[C@]1(O)O[C@@H]([C@H](O)[C@H](O)CO)[C@H](O)[C@@H]1O
Ko	beta	Pyranose	D-form	O=C(O)[C@@]1(O)O[C@H]([C@H](O)CO)[C@H](O)[C@H](O)[C@@H]1O
Leg	not determined	Pyranose	D-form	C[C@@H](O)[C@@H](N)[C@@H]1OC(O)(C(=O)O)C[C@H](O)[C@H]1N
Leg	alpha	Pyranose	D-form	C[C@@H](O)[C@@H](N)[C@@H]1O[C@@](O)(C(=O)O)C[C@H](O)[C@H]1N
Leg	beta	Pyranose	D-form	C[C@H]([C@H]([C@H]1[C@@H]([C@H](C[C@](O1)(C(=O)O)O)O)N)N)O
Lyx	not determined	Furanose	D-form	OC[C@H]1OC(O)[C@@H](O)[C@H]1O
Lyx	not determined	Pyranose	D-form	O[C@@H]1COC(O)[C@@H](O)[C@H]1O
Lyx	alpha	Furanose	D-form	OC[C@H]1O[C@H](O)[C@@H](O)[C@H]1O
Lyx	alpha	Pyranose	D-form	O[C@@H]1CO[C@H](O)[C@@H](O)[C@H]1O
Lyx	beta	Furanose	D-form	OC[C@H]1O[C@@H](O)[C@@H](O)[C@H]1O
Lyx	beta	Pyranose	D-form	O[C@@H]1CO[C@@H](O)[C@@H](O)[C@H]1O
Lyxitol	not determined	Open-form	D-form	OC[C@@H](O)[C@@H](O)[C@H](O)CO
Man	not determined	Furanose	D-form	C([C@H]([C@@H]1[C@@H]([C@@H](C(O1)O)O)O)O)O
Man	not determined	Pyranose	D-form	OC[C@H]1OC(O)[C@@H](O)[C@@H](O)[C@@H]1O
Man	alpha	Furanose	D-form	OC[C@@H](O)[C@H]1O[C@H](O)[C@@H](O)[C@H]1O
Man	alpha	Pyranose	D-form	OC[C@H]1O[C@H](O)[C@@H](O)[C@@H](O)[C@@H]1O
Man	beta	Furanose	D-form	OC[C@@H](O)[C@H]1O[C@@H](O)[C@@H](O)[C@H]1O
Man	beta	Pyranose	D-form	OC[C@H]1O[C@@H](O)[C@@H](O)[C@@H](O)[C@@H]1O
Mannitol	not determined	Open-form	D-form	OC[C@@H](O)[C@@H](O)[C@H](O)[C@H](O)CO
Mur	not determined	Furanose	D-form	C[C@@H](O[C@@H]1[C@@H](N)C(O)O[C@@H]1[C@H](O)CO)C(=O)O
Mur	not determined	Pyranose	D-form	C[C@@H](O[C@@H]1[C@@H](N)C(O)O[C@H](CO)[C@H]1O)C(=O)O
Mur	alpha	Furanose	D-form	C[C@@H](O[C@@H]1[C@@H](N)[C@@H](O)O[C@@H]1[C@H](O)CO)C(=O)O
Mur	alpha	Pyranose	D-form	C[C@@H](O[C@@H]1[C@@H](N)[C@@H](O)O[C@H](CO)[C@H]1O)C(=O)O
Mur	beta	Furanose	D-form	C[C@@H](O[C@@H]1[C@@H](N)[C@H](O)O[C@@H]1[C@H](O)CO)C(=O)O
Mur	beta	Pyranose	D-form	C[C@@H](O[C@@H]1[C@@H](N)[C@H](O)O[C@H](CO)[C@H]1O)C(=O)O
Muramic alditol	not determined	Open-form	D-form	OC[C@H](N)[C@@H](O[C@H](C)C(=O)O)[C@H](O)[C@H](O)CO
Neu	not determined	Pyranose	D-form	N[C@@H]1[C@@H](O)CC(O)(C(=O)O)O[C@H]1[C@H](O)[C@H](O)CO
Neu	alpha	Pyranose	D-form	N[C@@H]1[C@@H](O)C[C@](O)(C(=O)O)O[C@H]1[C@H](O)[C@H](O)CO
Neu	beta	Pyranose	D-form	N[C@@H]1[C@@H](O)C[C@@](O)(C(=O)O)O[C@H]1[C@H](O)[C@H](O)CO
Oct	not determined	Furanose	not determined	OCC(O)C(O)C(O)C1OC(O)C(O)C1O
Oct	not determined	Pyranose	not determined	OCC(O)C(O)C1OC(O)C(O)C(O)C1O
Oct	alpha	Furanose	not determined	OCC(O)C(O)C(O)C1O[C@H](O)C(O)C1O
Oct	alpha	Pyranose	not determined	OCC(O)C(O)C1O[C@H](O)C(O)C(O)C1O
Oct	beta	Furanose	not determined	OCC(O)C(O)C(O)C1O[C@@H](O)C(O)C1O
Oct	beta	Pyranose	not determined	OCC(O)C(O)C1O[C@@H](O)C(O)C(O)C1O
Oct-ol	not determined	Open-form	D-form	OCC(O)C(O)C(O)C(O)C(O)C(O)CO
Oli	not determined	Pyranose	D-form	C[C@H]1OC(O)C[C@@H](O)[C@@H]1O
Oli	alpha	Pyranose	D-form	C[C@H]1O[C@H](O)C[C@@H](O)[C@@H]1O
Oli	beta	Pyranose	D-form	C[C@H]1O[C@@H](O)C[C@@H](O)[C@@H]1O
Par	not determined	Furanose	D-form	C[C@@H](O)[C@@H]1C[C@@H](O)C(O)O1
Par	not determined	Pyranose	D-form	C[C@H]1OC(O)[C@H](O)C[C@@H]1O
Par	alpha	Furanose	D-form	C[C@@H](O)[C@@H]1C[C@@H](O)[C@@H](O)O1
Par	alpha	Pyranose	D-form	C[C@H]1O[C@H](O)[C@H](O)C[C@@H]1O
Par	beta	Furanose	D-form	C[C@@H](O)[C@@H]1C[C@@H](O)[C@H](O)O1
Par	beta	Pyranose	D-form	C[C@H]1O[C@@H](O)[C@H](O)C[C@@H]1O
Pau	not determined	Pyranose	L-form	C[C@H]1OC(O)C[C@@H](O)[C@H]1O
Pau	alpha	Pyranose	L-form	C[C@H]1O[C@H](O)C[C@@H](O)[C@H]1O
Pau	beta	Pyranose	L-form	C[C@H]1O[C@@H](O)C[C@@H](O)[C@H]1O
Pen	not determined	Furanose	not determined	C(C1C(C(C(O1)O)O)O)O
Pen	not determined	Pyranose	not determined	C1C(C(C(C(O1)O)O)O)O
Pen	alpha	Furanose	not determined	OCC1O[C@H](O)C(O)C1O
Pen	alpha	Pyranose	not determined	OC1CO[C@H](O)C(O)C1O
Pen	beta	Furanose	not determined	OCC1O[C@@H](O)C(O)C1O
Pen	beta	Pyranose	not determined	OC1CO[C@@H](O)C(O)C1O
Pent-ol	not determined	Open-form	D-form	OCC(O)C(O)C(O)CO
Per	not determined	Pyranose	D-form	C[C@H]1OC(O)[C@@H](O)[C@@H](O)[C@@H]1N
Per	alpha	Pyranose	D-form	C[C@H]1O[C@H](O)[C@@H](O)[C@@H](O)[C@@H]1N
Per	beta	Pyranose	D-form	C[C@H]1O[C@@H](O)[C@@H](O)[C@@H](O)[C@@H]1N
Pse	not determined	Pyranose	L-form	C[C@H](O)[C@H](N)[C@@H]1OC(O)(C(=O)O)C[C@H](O)[C@@H]1N
Pse	alpha	Pyranose	L-form	C[C@H](O)[C@H](N)[C@@H]1O[C@@](O)(C(=O)O)C[C@H](O)[C@@H]1N
Pse	beta	Pyranose	L-form	C[C@@H]([C@@H]([C@H]1[C@H]([C@H](C[C@](O1)(C(=O)O)O)O)N)N)O
Psi	not determined	Furanose	D-form	OC[C@H]1OC(O)(CO)[C@H](O)[C@@H]1O
Psi	not determined	Pyranose	D-form	OCC1(O)OC[C@@H](O)[C@@H](O)[C@H]1O
Psi	alpha	Furanose	D-form	OC[C@H]1O[C@@](O)(CO)[C@H](O)[C@@H]1O
Psi	alpha	Pyranose	D-form	OC[C@]1(O)OC[C@@H](O)[C@@H](O)[C@H]1O
Psi	beta	Furanose	D-form	OC[C@H]1O[C@](O)(CO)[C@H](O)[C@@H]1O
Psi	beta	Pyranose	D-form	OC[C@@]1(O)OC[C@@H](O)[C@@H](O)[C@H]1O
Qui	not determined	Furanose	D-form	C[C@@H](O)[C@H]1OC(O)[C@H](O)[C@H]1O
Qui	not determined	Pyranose	D-form	C[C@H]1OC(O)[C@H](O)[C@@H](O)[C@@H]1O
Qui	alpha	Furanose	D-form	C[C@@H](O)[C@H]1O[C@H](O)[C@H](O)[C@H]1O
Qui	alpha	Pyranose	D-form	C[C@H]1O[C@H](O)[C@H](O)[C@@H](O)[C@@H]1O
Qui	beta	Furanose	D-form	C[C@@H](O)[C@H]1O[C@@H](O)[C@H](O)[C@H]1O
Qui	beta	Pyranose	D-form	C[C@H]1O[C@@H](O)[C@H](O)[C@@H](O)[C@@H]1O
Quinovitol	not determined	Open-form	D-form	OC[C@H](O)[C@@H](O)[C@H](O)[C@H](O)C
Rha	not determined	Furanose	L-form	C[C@H](O)[C@@H]1OC(O)[C@H](O)[C@@H]1O
Rha	not determined	Pyranose	L-form	C[C@@H]1OC(O)[C@H](O)[C@H](O)[C@H]1O
Rha	alpha	Furanose	L-form	C[C@H](O)[C@@H]1O[C@@H](O)[C@H](O)[C@@H]1O
Rha	alpha	Pyranose	L-form	C[C@@H]1O[C@@H](O)[C@H](O)[C@H](O)[C@H]1O
Rha	beta	Furanose	L-form	C[C@H](O)[C@@H]1O[C@H](O)[C@H](O)[C@@H]1O
Rha	beta	Pyranose	L-form	C[C@@H]1O[C@H](O)[C@H](O)[C@H](O)[C@H]1O
Rhamnitol	not determined	Open-form	L-form	OC[C@H](O)[C@H](O)[C@@H](O)[C@@H](O)C
Rib	not determined	Furanose	D-form	OC[C@H]1OC(O)[C@H](O)[C@@H]1O
Rib	not determined	Pyranose	D-form	O[C@@H]1COC(O)[C@H](O)[C@@H]1O
Rib	alpha	Furanose	D-form	OC[C@H]1O[C@H](O)[C@H](O)[C@@H]1O
Rib	alpha	Pyranose	D-form	O[C@@H]1CO[C@H](O)[C@H](O)[C@@H]1O
Rib	beta	Furanose	D-form	OC[C@H]1O[C@@H](O)[C@H](O)[C@@H]1O
Rib	beta	Pyranose	D-form	O[C@@H]1CO[C@@H](O)[C@H](O)[C@@H]1O
Ribitol	not determined	Open-form	D-form	OC[C@H](O)[C@H](O)[C@H](O)CO
Rul	not determined	Furanose	D-form	OCC1(O)OC[C@@H](O)[C@H]1O
Rul	alpha	Furanose	D-form	OC[C@]1(O)OC[C@@H](O)[C@H]1O
Rul	beta	Furanose	D-form	OC[C@@]1(O)OC[C@@H](O)[C@H]1O
Sed	not determined	Furanose	D-form	OC[C@@H](O)[C@H]1OC(O)(CO)[C@@H](O)[C@@H]1O
Sed	not determined	Pyranose	D-form	OC[C@H]1OC(O)(CO)[C@@H](O)[C@H](O)[C@@H]1O
Sed	alpha	Furanose	D-form	OC[C@@H](O)[C@H]1O[C@@](O)(CO)[C@@H](O)[C@@H]1O
Sed	alpha	Pyranose	D-form	OC[C@H]1O[C@@](O)(CO)[C@@H](O)[C@H](O)[C@@H]1O
Sed	beta	Furanose	D-form	OC[C@@H](O)[C@H]1O[C@](O)(CO)[C@@H](O)[C@@H]1O
Sed	beta	Pyranose	D-form	OC[C@H]1O[C@](O)(CO)[C@@H](O)[C@H](O)[C@@H]1O
Sia	not determined	Pyranose	not determined	CC(=O)NC1C(CC(OC1C(C(CO)O)O)(C(=O)O)O)O
Sia	alpha	Pyranose	not determined	CC(=O)NC1C(O)C[C@](O)(C(=O)O)OC1C(O)C(O)CO
Sia	beta	Pyranose	not determined	CC(=O)NC1C(O)C[C@@](O)(C(=O)O)OC1C(O)C(O)CO
Sor	not determined	Furanose	L-form	C([C@H]1[C@H]([C@@H](C(O1)(CO)O)O)O)O
Sor	not determined	Pyranose	L-form	OCC1(O)OC[C@H](O)[C@@H](O)[C@@H]1O
Sor	alpha	Furanose	L-form	OC[C@@H]1O[C@](O)(CO)[C@@H](O)[C@@H]1O
Sor	alpha	Pyranose	L-form	OC[C@@]1(O)OC[C@H](O)[C@@H](O)[C@@H]1O
Sor	beta	Furanose	L-form	OC[C@@H]1O[C@@](O)(CO)[C@@H](O)[C@@H]1O
Sor	beta	Pyranose	L-form	OC[C@]1(O)OC[C@H](O)[C@@H](O)[C@@H]1O
Tag	not determined	Furanose	D-form	OC[C@H]1OC(O)(CO)[C@@H](O)[C@H]1O
Tag	not determined	Pyranose	D-form	OCC1(O)OC[C@@H](O)[C@H](O)[C@@H]1O
Tag	alpha	Furanose	D-form	OC[C@H]1O[C@@](O)(CO)[C@@H](O)[C@H]1O
Tag	alpha	Pyranose	D-form	OC[C@]1(O)OC[C@@H](O)[C@H](O)[C@@H]1O
Tag	beta	Furanose	D-form	OC[C@H]1O[C@](O)(CO)[C@@H](O)[C@H]1O
Tag	beta	Pyranose	D-form	OC[C@@]1(O)OC[C@@H](O)[C@H](O)[C@@H]1O
Tal	not determined	Furanose	D-form	OC[C@@H](O)[C@@H]1OC(O)[C@@H](O)[C@H]1O
Tal	not determined	Pyranose	D-form	OC[C@H]1OC(O)[C@@H](O)[C@@H](O)[C@H]1O
Tal	alpha	Furanose	D-form	OC[C@@H](O)[C@@H]1O[C@H](O)[C@@H](O)[C@H]1O
Tal	alpha	Pyranose	D-form	OC[C@H]1O[C@H](O)[C@@H](O)[C@@H](O)[C@H]1O
Tal	beta	Furanose	D-form	OC[C@@H](O)[C@@H]1O[C@@H](O)[C@@H](O)[C@H]1O
Tal	beta	Pyranose	D-form	OC[C@H]1O[C@@H](O)[C@@H](O)[C@@H](O)[C@H]1O
Talitol	not determined	Open-form	D-form	OC[C@@H](O)[C@@H](O)[C@@H](O)[C@H](O)CO
Thre	not determined	Furanose	D-form	OC1OC[C@@H](O)[C@@H]1O
Thre	alpha	Furanose	D-form	O[C@H]1OC[C@@H](O)[C@@H]1O
Thre	beta	Furanose	D-form	O[C@@H]1CO[C@@H](O)[C@H]1O
Threitol	not determined	Open-form	D-form	OC[C@@H](O)[C@H](O)CO
Tyv	not determined	Pyranose	D-form	C[C@H]1OC(O)[C@@H](O)C[C@@H]1O
Tyv	alpha	Pyranose	D-form	C[C@H]1O[C@H](O)[C@@H](O)C[C@@H]1O
Tyv	beta	Pyranose	D-form	C[C@H]1O[C@@H](O)[C@@H](O)C[C@@H]1O
Vio	not determined	Pyranose	D-form	C[C@H]1OC(O)[C@H](O)[C@@H](O)[C@@H]1N
Vio	alpha	Pyranose	D-form	C[C@H]1O[C@H](O)[C@H](O)[C@@H](O)[C@@H]1N
Vio	beta	Pyranose	D-form	C[C@H]1O[C@@H](O)[C@H](O)[C@@H](O)[C@@H]1N
Xlu	not determined	Furanose	D-form	OCC1(O)OC[C@@H](O)[C@@H]1O
Xlu	alpha	Furanose	D-form	OC[C@]1(O)OC[C@@H](O)[C@@H]1O
Xlu	beta	Furanose	D-form	OC[C@@]1(O)OC[C@@H](O)[C@@H]1O
Xyl	not determined	Furanose	D-form	OC[C@H]1OC(O)[C@H](O)[C@H]1O
Xyl	not determined	Pyranose	D-form	O[C@@H]1COC(O)[C@H](O)[C@H]1O
Xyl	alpha	Furanose	D-form	OC[C@H]1O[C@H](O)[C@H](O)[C@H]1O
Xyl	alpha	Pyranose	D-form	O[C@@H]1CO[C@H](O)[C@H](O)[C@H]1O
Xyl	beta	Furanose	D-form	OC[C@H]1O[C@@H](O)[C@H](O)[C@H]1O
Xyl	beta	Pyranose	D-form	O[C@@H]1CO[C@@H](O)[C@H](O)[C@H]1O
Xylitol	not determined	Open-form	D-form	OC[C@H](O)[C@@H](O)[C@H](O)CO
Yer	not determined	Pyranose	L-form	C[C@H](O)[C@@]1(O)C[C@@H](O)C(O)O[C@@H]1C
Yer	alpha	Pyranose	L-form	C[C@H](O)[C@@]1(O)C[C@@H](O)[C@@H](O)O[C@@H]1C
Yer	beta	Pyranose	L-form	C[C@H](O)[C@@]1(O)C[C@@H](O)[C@H](O)O[C@@H]1C
