## Supplementary Table S2 for "GlyLES: Grammar-based Parsing of Glycans from IUPAC-condensed to SMILES"

IUPAC-name	SMILES
17HOLin	OC(=O)CCCCCCC/C=C\C/C=C\CCCC(O)C
3oxoMyr	OC(=O)CC(=O)CCCCCCCCCCC
A	OC(=O)C
Ac	C(=O)C
Ach	OC(=O)CCCCCCCCCCCCCCCCCCC
Aep	NCCP([O-])(=O)[O-]
Ala	N[C@@H](C)C(=O)O
Allyl	CC=C
Am	C(=N)C
Ang	OC(=O)C/(C)=C\C
Asp	N[C@@H](CC(=O)O)C(=O)O
Beh	OC(=O)CCCCCCCCCCCCCCCCCCCCC
Bn	Cc2ccccc2
Br	Br
Bu	OCCCC
But	OC(=O)CC
Bz	C(=O)c2ccccc2
Ccr	OC(=O)CCCCCCCCCCCCCCCCCCCCCCCCCC
Cer	OC[C@H](NC=O)C(O)/C=C/CCCCCCCCCCCCC
Ceroplastic	OC(=O)CCCCCCCCCCCCCCCCCCCCCCCCCCCCCCCCCCC
Cet	CCC(=O)O
Cho	OCC[N+](C)(C)C
Cin	OC(=O)/C=C/c2ccccc2
Cl	Cl
Cm	NC(=O)
Coum	OC(=O)/C=C/c1ccc(O)ccc
Crt	OC(=O)CCCCCCCCCCCCCCCCCCCCCCCCC
Cys	N[C@@H](CS)C(=O)O
Dce	OC(=O)CCCCCCCC=C
Dco	OC(=O)CCCCCCCCC
Dec	OCCCCCCCCCC
Dhp	OC(=O)C(O)(O)CCC
Dhpa	OC(=O)C(O)(O)CCC
Dod	OCCCCCCCCCCCC
Et	OCC
EtN	OCCN
Etg	OCCO
Etn	OCCN
F	F
Fer	OC(=O)/C=C/c2ccc(O)c(OC)c2
Fo	OC(=O)
Gc	C(=O)CO
Geddic	OC(=O)CCCCCCCCCCCCCCCCCCCCCCCCCCCCCCCCC
Glu	OC(=O)CC[C@H](N)C(=O)O
Gly	OCC(O)CO
Gro	OCC(O)CO
HSer	OC(=O)[C@H](N)CCO
He	C(O)C
Hep	OC2C(O)C(O)C(O)C(C(O)CO)O2
Hex	OC2C(O)C(O)C(O)C(CO)O2
Hico	OC(=O)CCCCCCCCCCCCCCCCCCCC
Hp	OCCCCCCC
Hpo	OC(=O)CCCCCC
Hse	OCCC(N)C(=O)O
Hx	OCCCCCC
Hxo	OC(=O)CCCCC
I	I
Lac	OC(=O)C(O)C
Lacceroic	OC(=O)CCCCCCCCCCCCCCCCCCCCCCCCCCCCCCC
Lau	OC(=O)CCCCCCCCCCC
Lig	OC(=O)CCCCCCCCCCCCCCCCCCCCCCC
Lin	OC(=O)CCCCCCC/C=C\C/C=C\CCCCC
Lys	NCCCC[C@H](N)C(=O)O
Mal	O[C@H](C(=O)O)CC(=O)O
Mar	OC(=O)CCCCCCCCCCCCCCCC
Me	OC
Mel	OC(=O)CCCCCCCCCCCCCCCCCCCCCCCCCCCC
Mon	OC(=O)CCCCCCCCCCCCCCCCCCCCCCCCCCC
Myr	OC(=O)CCCCCCCCCCCCC
N	N
NFo	NC=O
Ner	OC(=O)CCCCCCCCCCCCC/C=C\CCCCCCCC
Nn	OCCCCCCCCC
Nno	OC(=O)CCCCCCCC
Non	OC(=O)CCCCCCCC
Oc	OCCCCCCCC
Oco	OC(=O)CCCCCCC
Oct	OC2C(O)C(O)C(O)C(C(O)C(O)CO)O2
Ole	OC(=O)CCCCCCC/C=C\CCCCCCCC
Orn	NCCC[C@H](N)C(=O)O
P	OP(=O)(O)O
Pam	OC(=O)CCCCCCCCCCCCCCC
Pe	OCCCCC
Pen	OC2C(O)C(O)C(O)CO2
Ph	c2ccccc2
PhNO2	Oc2ccc([N+]([O-])=O)cc2
Phthi	OC(=O)C(C)=CC(C)CC(C)CCCCCCCCCCCCCCCCCC
Phyt	OCCC(C)CCCC(C)CCCC(C)CCCC(C)C
Pp	OC(=O)CC
Pr	OCCC
Pro	N2CCCC2C(=O)O
Prop	OCCC
Psyllic	OC(=O)CCCCCCCCCCCCCCCCCCCCCCCCCCCCCCCC
Pyr	OC(=O)C(=O)C
S	S(=O)(=O)O
Ser	OC(=O)[C@H](N)CO
Sin	OC(=O)/C=C/c2cc(OC)c(O)c(OC)c2
Ste	OC(=O)CCCCCCCCCCCCCCCCC
Suc	OC(=O)CCC(=O)O
Tf	OS(=O)(=O)C(F)(F)F
Thr	N[C@@H](C(=O)O)[C@@H](O)C
Tig	OC(=O)C/(C)=C/C
Tr	C(c2ccccc2)(c3ccccc3)c4ccccc4
Ts	OS(=O)(=O)c2ccc(C)cc2
Udo	OC(=O)CCCCCCCCCC
Ulo	OC(c2ccccc2)(c2ccccc2(Cl))CCN(C)C
Und	OCCCCCCCCCCC
Vac	OC(=O)CCCCCCCCCC=CCCCCCC
Vl	OC(=O)CCCC
aLnn	OC(=O)CCCCCCCC=CCC=CCC=CCC
cVac	OC(=O)CCCCCCCCC/C=C\CCCCCC
cdPam	OC(=O)CCCCCCC/C=C\CCCCCC
d2Ach	OC(=O)CCCCCCC=CCC=CCCCCCCCC
d3Ach	OC(=O)CCCC=CCC=CCC=CCCCCCCCC
d4Ach	OC(=O)CCCC=CCC=CCC=CCC=CCCCCC
dPam	OC(=O)CCCCCCCC=CCCCCCC
eSte	OC(=O)CCCCCCCC=CC=CC=CCCCC
gLnn	OC(=O)CCCCC=CCC=CCC=CCCCCC
tBu	OC(C)(C)C
tdPam	OC(=O)CCCCCCC/C=C/CCCCCC
